# IL-1β and TNF drive endothelial dysfunction and coagulopathy in acute COVID-19

**DOI:** 10.64898/2026.03.21.713333

**Authors:** Helen Mostafavi, Brittany Hill, Christina Nalkurthi, Stefanie M Bader, Yanshan Zhu, Alexander Yu, Philip M. Hansbro, Marcel Doerflinger, Matt D. Johansen, Kirsty R. Short, Keng Yih Chew, Emma J Gordon, Larisa I Labzin

## Abstract

Vascular dysfunction and coagulopathy are hallmarks of severe COVID-19. How SARS-CoV-2 infection drives endothelial dysfunction, despite the virus not infecting or replicating in endothelial cells, remains controversial. Here, we used an *in vitro* co-culture model of the human pulmonary epithelial-endothelial cell barrier to investigate which inflammatory mediators drive endothelial dysfunction during SARS-CoV-2 infection. SARS-CoV-2 infection of primary human bronchial epithelial cells increased adjacent endothelial cell expression of the leukocyte adhesion marker ICAM-1, disrupted endothelial VE-cadherin junctions, promoted endothelial cell death, and promoted platelet adherence to gaps in the endothelial monolayers. Dexamethasone treatment rescued these dysregulated endothelial phenotypes in infected co-cultures, confirming that inflammatory signalling was the primary driver of SARS-CoV-2-induced endothelial dysfunction. Specifically, epithelial-derived TNF and IL-1β promoted endothelial dysfunction, as inhibition of TNF or IL-1R signalling blocked SARS-CoV-2-induced endothelial dysfunction in co-cultures. SARS-CoV-2-infected wild-type mice, but not TNF, IL-1β, or TNF/IL-1β− deficient mice, displayed increased endothelial ICAM-1 expression, while an anti-IL-1β monoclonal antibody prevented SARS-CoV-2-induced ICAM-1 expression and fibrin deposition in aged K18-ACE2 mice. Our data indicate that TNF and IL-1β are the specific cytokines that drive multiple aspects of endothelial dysfunction during acute SARS-CoV-2 infection, and that inhibiting their signalling pathways may provide therapeutic benefit in preventing vascular complications of COVID-19.
