## Supplementary Table 1 for "IL-1β and TNF drive endothelial dysfunction and coagulopathy in acute COVID-19"

### Sheet: Sheet1
Supplementary Table 1
NHBE
Donor Number	Age (years)	Sex	Race	Heart Disease	Diabetes	Hypertension	History of Smoking
1	43	Male	Caucasian	No	No	No	No
2	32	Male	Hispanic	No	No	No	No
3	58	Male	Hispanic	No	No	No	No
HMVEC-L
Donor Number	Age (years)	Sex	Race	Heart Disease	Diabetes	Hypertension	History of Smoking	Batch #
1	53	Female	Caucasian	No	No	No	No	22TL238343
2	56	Male	Caucasian	No	No	No	No	22TL332329
3	51	Female	Caucasian	No	No	No	No	22TL332326
4	58	Male	Caucasian	No	No	No	No	22TL332328
5	51	Female	Caucasian	No	No	No	No	23TL003044
